# Ganglioglioma deep transcriptomics reveals primitive neuroectoderm neural precursor-like population

**DOI:** 10.1101/2022.12.17.520880

**Authors:** Joshua A Regal, María E Guerra García, Vaibhav Jain, Vidyalakshmi Chandramohan, David M Ashley, Simon G Gregory, Eric M Thompson, Giselle Y López, Zachary J Reitman

**Affiliations:** Department of Radiation Oncology, Duke University, Durham, NC 27710, USA; Duke Molecular Physiology Institute, Duke University, Durham, NC 27710, USA; Department of Neurosurgery, Duke University, Durham, NC 27710, USA; Department of Pathology, Duke University, Durham, NC 27710, USA

**Keywords:** Single cell RNA-sequencing, CITE-seq, spatial transcriptomics, ganglioglioma, glioneuronal tumors, brain tumors, genetic signatures

## Abstract

Gangliogliomas are brain tumors composed of neuron-like and macroglia-like components that occur in children and young adults. Gangliogliomas are often characterized by a rare population of immature astrocyte-appearing cells expressing CD34, a marker expressed in the neuroectoderm (neural precursor cells) during embryogenesis. New insights are needed to refine tumor classification and to identify therapeutic approaches. We evaluated five gangliogliomas with single nucleus RNA-seq, cellular indexing of transcriptomes and epitopes by sequencing, and/or spatially-resolved RNA-seq. We uncovered a population of CD34+ neoplastic cells with mixed neuroectodermal, immature astrocyte, and neuronal markers. Gene regulatory network interrogation in these neuroectoderm-like cells revealed control of transcriptional programming by TCF7L2/MEIS1-PAX6 and SOX2, similar to that found during neuroectodermal/neural development. Developmental trajectory analyses place neuroectoderm-like tumor cells as precursor cells that give rise to neuron-like and macroglia-like neoplastic cells. Spatially-resolved transcriptomics revealed a neuroectoderm-like tumor cell niche with relative lack of vascular and immune cells. We used these high resolution results to deconvolute clinically-annotated transcriptomic data, confirming that CD34+ cell-associated gene programs associate with gangliogliomas compared to other glial brain tumors. Together, these deep transcriptomic approaches characterized a ganglioglioma cellular hierarchy - confirming CD34+ neuroectoderm-like tumor precursor cells, controlling transcription programs, cell signaling, and associated immune cell states. These findings may guide tumor classification, diagnosis, prognostication, and therapeutic investigations.
