## Supplementary material for "Ganglioglioma deep transcriptomics reveals primitive neuroectoderm neural precursor-like population": sT1 Patient and tumor characteristics.xlsx

### Sheet: Sheet1
Supplemental Table 1: Ganglioglioma patient and tumor characteristics.
Tumor	ID	Age	Gender	Ethnicity	Timing	Diagnosis	Grade	Tumor site	tumor NeuN (RBFOX3) by IHC	tumor GFAP by IHC	BRAF-V600E status by IHC	Foundation One	CDKN2A/CEP status by FISH	TP53 status by IHC	neoplastic CD34 by IHC	IDH1 R132H by IHC	H3K27M by IHC	Ki67 by IHC	snRNA-seq nuclei	CITE-seq cells	stRNA-seq spots
1	19-0090	10	M	white, non-Hispanic	newly diagnosed	ganglioglioma	1	Brainstem	+	+	+				not found	-	-	focally up to 10%	11123	1917	2798
2	19-0138	11	F	Hispanic		ganglioglioma	1	Left temporal	+	+	+, focally		intact	intact	+, focally	-	-	focally up to 10%	-	169	-
3	19-0188	16	M	white, non-Hispanic	newly diagnosed	glioneuronal tumor NOS		Left temporal	+	+	+				+, focally	-	-	0.05	4796	1639	919
4	18-0308	17	F	white, non-Hispanic	newly diagnosed	ganglioglioma	1	Right Parietotemporal	+	+		BRAF V600E			+, focally	-		1-3%	15627	-	2710
5	19-0027	20	M	white, Hispanic	newly diagnosed	ganglioglioma	1	Right temporal	+	+	+				+, focally	-		focally up to 2%	3361	-	738
